# What can we learn from over 100,000 *Escherichia coli* genomes?

**DOI:** 10.1101/708131

**Authors:** Kaleb Abram, Zulema Udaondo, Carissa Bleker, Visanu Wanchai, Trudy M. Wassenaar, Michael S. Robeson, Dave W. Ussery

## Abstract

The explosion of microbial genome sequences in public databases allows for large-scale population genomic studies of bacterial species, such as *Escherichia coli*. In this study, we examine and classify more than one hundred thousand *E. coli* and *Shigella* genomes. After removing outliers, a semi-automated Mash-based analysis of 10,667 assembled genomes reveals 14 distinct phylogroups. A representative genome or medoid identified for each phylogroup serves as a proxy to classify more than 95,000 unassembled genomes. This analysis shows that most sequenced *E. coli* genomes belong to 4 phylogroups (A, C, B1 and E2(O157)). Authenticity of the 14 phylogroups described is supported by pangenomic and phylogenetic analyses, which show differences in gene preservation between phylogroups. A phylogenetic tree constructed with 2,613 single copy core genes along with a matrix of phylogenetic profiles is used to confirm that the 14 phylogroups change at different rates of gene gain/loss/duplication. The methodology used in this work is able to identify previously uncharacterized phylogroups in *E. coli* species. Some of these new phylogroups harbor clonal strains that have undergone a process of genomic adaptation to the acquisition of new genomic elements related to virulence or antibiotic resistance. This is, to our knowledge, the largest *E. coli* genome dataset analyzed to date and provides valuable insights into the population structure of the species.

---

*E. coli* is a common inhabitant of the gastrointestinal tract of warm-blooded organisms, and can also be found in soil and freshwater environments^1^. The species is comprised of both commensal and pathogenic strains which can cause disease in a wide variety of hosts. In humans, pathogenic *E. coli* strains are a leading cause of diarrhea-associated hospitalizations^2^. Some of the reasons why *E. coli* is intensely studied are: rapid growth rate in the presence of oxygen, easy adaptation to environmental changes, and the relative ease with which it can be genetically manipulated^3^. Genomic diversity of the species, to which the genus *Shigella* has been proposed to be included^4,5^, is reflected by the existence of several phylogenetic groups (phylogroups) that have been identified using a variety of different methods^6–8^.

Historically, four phylogroups have been recognized as detected by triplex PCR: A, B1, B2, and D^6,8^ and three more were added later^9^: phylogroups C (closest relative to B1), F (as a sister group of phylogroup B2), and E to which many D members were reassigned. Some studies have further subdivided these phylogroups with subdivisions of F and D, and separate phylogroups for *Shigella* species^10^. Recently, Clermont *et al.*^11^ characterized phylotype G using multiplex PCR as an intermediate phylogroup between B2 and F. These phylogroups are thought to be monophyletic^8,10^ and partially coincide with different ecological niches and lifestyles. Moreover, phylogroups differ in metabolic characteristics, the presence of virulence genes, and also in antibiotic resistance profiles^8,12–14^.

Here we describe a comprehensive analysis of over 100,000 publicly available genome sequences, consisting of 12,602 assembled genomic sequences from GenBank and over 125,000 unassembled genome sequences from the Sequence Read Archive (SRA). This study combines whole genome sequences (WGS) and SRA unassembled genomes using high-performance computing resources to conduct, to our knowledge, the largest analysis to date of the population structure of *E. coli*. We have assessed the genomic similarities and differences between phylogroups to characterize the genetic heterogeneity of these different phylogenetic lineages. We have also identified 14 ‘medoid’^15^ genomes that can be considered as the genetic ‘center’ of each of the phylogroups in our dataset and can be used as a representative sequence for the associated phylogroup. Furthermore, this study has application to the fields of public health and medical science as it provides detailed information of the existing diversity of the *E. coli* species enabling public health researchers to identify pathogenic strains that belong to the same genetic lineage appearing in outbreaks at different temporal and geographical locations.
