## Supplementary Table 4 for "What can we learn from over 100,000 *Escherichia coli* genomes?"

### Sheet: Sheet1
Genome Size		Percent of GC content
Anova test ### Null hypothesis: the means of the different groups are the same ### Alternative hypothesis: At least one sample mean is not equal to the others.
Df Sum Sq Mean Sq F value Pr(>F) Phylo 13 4.313e+ 14 3.318e+13 689.7 <2e-16 *** Residuals 10653 5.125e+14 4.811e+10		Df Sum Sq Mean Sq F value Pr(>F) Phylo 13 2985 229.63 169.1 <2e-16 *** Residuals 10653 14466 1.36
Signif. codes: 0 ‘***’ 0.001 ‘**’ 0.01 ‘*’ 0.05 ‘.’ 0.1 ‘ ’ 1 (p-value)
Multiple Comparisons of Means: Tukey Contrasts Tukey multiple comparisons of means 95% family-wise confidence level				Phylogroup	No. of strains
diff lwr upr p adj		diff lwr upr p adj		A	2232
B1 - A == 0 133101.98 6148.65 21.647 <0.01 ***		B1 - A == 0 0.45766 0.03267 14.010 <0.01 ***		B1	2960
B2-1 - A == 0 239491.31 10510.78 22.785 <0.01 ***		B2-1 - A == 0 0.44438 0.05584 7.958 <0.01 ***		B2-1	541
B2-2 - A == 0 162041.51 7532.95 21.511 <0.01 ***		B2-2 - A == 0 0.11712 0.04002 2.926 0.1392		B2-2	1367
C - A == 0 542545.02 10518.61 51.580 <0.01 ***		C - A == 0 0.63895 0.05588 11.433 <0.01 ***		C	540
D1 - A == 0 287171.93 14063.10 20.420 <0.01 ***		D1 - A == 0 0.35915 0.07472 4.807 <0.01 ***		D1	273
D2 - A == 0 240443.89 17127.35 14.039 <0.01 ***		D2 - A == 0 0.49039 0.09100 5.389 <0.01 ***		D2	177
D3 - A == 0 359372.96 17127.35 20.982 <0.01 ***		D3 - A == 0 0.22142 0.09100 2.433 0.4055		D3	177
E - A == 0 265636.39 13927.71 19.073 <0.01 ***		E - A == 0 -0.01781 0.07400 -0.241 1.0000		E1	279
E2(O157) - A == 0 437066.30 9257.24 47.213 <0.01 ***		E2(O157) - A == 0 0.02280 0.04918 0.463 1.0000		E2(O157)	750
F - A == 0 377091.34 16226.49 23.239 <0.01 ***		F - A == 0 -0.28508 0.08621 -3.307 0.0466 *		F	199
G - A == 0 239511.74 22862.01 10.476 <0.01 ***		G - A == 0 -0.31114 0.12146 -2.562 0.3190		G	96
S1 - A == 0 -356184.44 17127.35 -20.796 <0.01 ***		S1 - A == 0 -0.98956 0.09100 -10.875 <0.01 ***		Shig1	177
S2 - A == 0 -271147.30 8664.04 -31.296 <0.01 ***		S2 - A == 0 -1.41271 0.04603 -30.690 <0.01 ***		Shig2	899
B2-1 - B1 == 0 106389.32 10255.51 10.374 <0.01 ***		B2-1 - B1 == 0 -0.01328 0.05449 -0.244 1.0000
B2-2 - B1 == 0 28939.53 7172.47 4.035 <0.01 **		B2-2 - B1 == 0 -0.34054 0.03811 -8.936 <0.01 ***
C - B1 == 0 409443.04 10263.53 39.893 <0.01 ***		C - B1 == 0 0.18130 0.05453 3.325 0.0444 *
D1 - B1 == 0 154069.94 13873.35 11.105 <0.01 ***		D1 - B1 == 0 -0.09850 0.07371 -1.336 0.9838
D2 - B1 == 0 107341.90 16971.90 6.325 <0.01 ***		D2 - B1 == 0 0.03274 0.09017 0.363 1.0000
D3 - B1 == 0 226270.98 16971.90 13.332 <0.01 ***		D3 - B1 == 0 -0.23624 0.09017 -2.620 0.2836
E - B1 == 0 132534.41 13736.09 9.649 <0.01 ***		E - B1 == 0 -0.47547 0.07298 -6.515 <0.01 ***
E2(O157) - B1 == 0 303964.32 8966.36 33.901 <0.01 ***		E2(O157) - B1 == 0 -0.43486 0.04764 -9.128 <0.01 ***
F - B1 == 0 243989.35 16062.31 15.190 <0.01 ***		F - B1 == 0 -0.74273 0.08534 -8.703 <0.01 ***
G - B1 == 0 106409.76 22745.78 4.678 <0.01 ***		G - B1 == 0 -0.76880 0.12085 -6.362 <0.01 ***
S1 - B1 == 0 -489286.43 16971.90 -28.829 <0.01 ***		S1 - B1 == 0 -1.44721 0.09017 -16.050 <0.01 ***
S2 - B1 == 0 -404249.28 8352.52 -48.399 <0.01 ***		S2 - B1 == 0 -1.87036 0.04438 -42.148 <0.01 ***
B2-2 - B2-1 == 0 -77449.79 11140.69 -6.952 <0.01 ***		B2-2 - B2-1 == 0 -0.32726 0.05919 -5.529 <0.01 ***
C - B2-1 == 0 303053.72 13342.06 22.714 <0.01 ***		C - B2-1 == 0 0.19457 0.07089 2.745 0.2157
D1 - B2-1 == 0 47680.62 16283.13 2.928 0.1383		D1 - B2-1 == 0 -0.08522 0.08651 -0.985 0.9992
D2 - B2-1 == 0 952.58 18992.52 0.050 1.0000		D2 - B2-1 == 0 0.04601 0.10091 0.456 1.0000
D3 - B2-1 == 0 119881.66 18992.52 6.312 <0.01 ***		D3 - B2-1 == 0 -0.22296 0.10091 -2.210 0.5725
E - B2-1 == 0 26145.09 16166.34 1.617 0.9259		E - B2-1 == 0 -0.46219 0.08589 -5.381 <0.01 ***
E2(O157) - B2-1 == 0 197575.00 12371.99 15.970 <0.01 ***		E2(O157) - B2-1 == 0 -0.42158 0.06573 -6.414 <0.01 ***
F - B2-1 == 0 137600.03 18184.29 7.567 <0.01 ***		F - B2-1 == 0 -0.72945 0.09661 -7.550 <0.01 ***
G - B2-1 == 0 20.43 24290.76 0.001 1.0000		G - B2-1 == 0 -0.75552 0.12906 -5.854 <0.01 ***
S1 - B2-1 == 0 -595675.75 18992.52 -31.364 <0.01 ***		S1 - B2-1 == 0 -1.43393 0.10091 -14.211 <0.01 ***
S2 - B2-1 == 0 -510638.60 11934.61 -42.786 <0.01 ***		S2 - B2-1 == 0 -1.85709 0.06341 -29.288 <0.01 ***
C - B2-2 == 0 380503.51 11148.07 34.132 <0.01 ***		C - B2-2 == 0 0.52183 0.05923 8.810 <0.01 ***
D1 - B2-2 == 0 125130.41 14539.92 8.606 <0.01 ***		D1 - B2-2 == 0 0.24203 0.07725 3.133 0.0788 .
D2 - B2-2 == 0 78402.38 17520.98 4.475 <0.01 ***		D2 - B2-2 == 0 0.37327 0.09309 4.010 <0.01 **
D3 - B2-2 == 0 197331.45 17520.98 11.263 <0.01 ***		D3 - B2-2 == 0 0.10430 0.09309 1.120 0.9969
E - B2-2 == 0 103594.88 14409.01 7.190 <0.01 ***		E - B2-2 == 0 -0.13493 0.07655 -1.763 0.8665
E2(O157) - B2-2 == 0 275024.79 9966.69 27.594 <0.01 ***		E2(O157) - B2-2 == 0 -0.09432 0.05295 -1.781 0.8574
F - B2-2 == 0 215049.82 16641.43 12.923 <0.01 ***		F - B2-2 == 0 -0.40220 0.08842 -4.549 <0.01 ***
G - B2-2 == 0 77470.23 23158.37 3.345 0.0410 *		G - B2-2 == 0 -0.42826 0.12304 -3.481 0.0272 *
S1 - B2-2 == 0 -518225.96 17520.98 -29.577 <0.01 ***		S1 - B2-2 == 0 -1.10668 0.09309 -11.888 <0.01 ***
S2 - B2-2 == 0 -433188.81 9418.28 -45.994 <0.01 ***		S2 - B2-2 == 0 -1.52983 0.05004 -30.573 <0.01 ***
D1 - C == 0 -255373.10 16288.18 -15.678 <0.01 ***		D1 - C == 0 -0.27980 0.08654 -3.233 0.0594 .
D2 - C == 0 -302101.14 18996.85 -15.903 <0.01 ***		D2 - C == 0 -0.14856 0.10093 -1.472 0.9636
D3 - C == 0 -183172.06 18996.85 -9.642 <0.01 ***		D3 - C == 0 -0.41753 0.10093 -4.137 <0.01 **
E - C == 0 -276908.63 16171.44 -17.123 <0.01 ***		E - C == 0 -0.65677 0.08592 -7.644 <0.01 ***
E2(O157) - C == 0 -105478.72 12378.64 -8.521 <0.01 ***		E2(O157) - C == 0 -0.61616 0.06577 -9.369 <0.01 ***
F - C == 0 -165453.69 18188.82 -9.096 <0.01 ***		F - C == 0 -0.92403 0.09664 -9.562 <0.01 ***
G - C == 0 -303033.28 24294.15 -12.474 <0.01 ***		G - C == 0 -0.95009 0.12907 -7.361 <0.01 ***
S1 - C == 0 -898729.47 18996.85 -47.309 <0.01 ***		S1 - C == 0 -1.62851 0.10093 -16.135 <0.01 ***
S2 - C == 0 -813692.32 11941.51 -68.140 <0.01 ***		S2 - C == 0 -2.05166 0.06344 -32.338 <0.01 ***
D2 - D1 == 0 -46728.04 21166.25 -2.208 0.5729		D2 - D1 == 0 0.13124 0.11246 1.167 0.9954
D3 - D1 == 0 72201.03 21166.25 3.411 0.0338 *		D3 - D1 == 0 -0.13773 0.11246 -1.225 0.9927
E - D1 == 0 -21535.53 18672.04 -1.153 0.9959		E - D1 == 0 -0.37697 0.09920 -3.800 <0.01 **
E2(O157) - D1 == 0 149894.38 15503.56 9.668 <0.01 ***		E2(O157) - D1 == 0 -0.33636 0.08237 -4.084 <0.01 **
F - D1 == 0 89919.41 20444.14 4.398 <0.01 ***		F - D1 == 0 -0.64423 0.10862 -5.931 <0.01 ***
G - D1 == 0 -47660.19 26025.67 -1.831 0.8312		G - D1 == 0 -0.67029 0.13827 -4.848 <0.01 ***
S1 - D1 == 0 -643356.37 21166.25 -30.395 <0.01 ***		S1 - D1 == 0 -1.34871 0.11246 -11.993 <0.01 ***
S2 - D1 == 0 -558319.23 15156.83 -36.836 <0.01 ***		S2 - D1 == 0 -1.77186 0.08053 -22.003 <0.01 ***
D3 - D2 == 0 118929.07 23314.92 5.101 <0.01 ***		D3 - D2 == 0 -0.26897 0.12387 -2.171 0.6011
E - D2 == 0 25192.50 21076.54 1.195 0.9942		E - D2 == 0 -0.50821 0.11198 -4.538 <0.01 ***
E2(O157) - D2 == 0 196622.41 18328.55 10.728 <0.01 ***		E2(O157) - D2 == 0 -0.46760 0.09738 -4.802 <0.01 ***
F - D2 == 0 136647.45 22661.38 6.030 <0.01 ***		F - D2 == 0 -0.77547 0.12040 -6.441 <0.01 ***
G - D2 == 0 -932.15 27801.27 -0.034 1.0000		G - D2 == 0 -0.80153 0.14771 -5.427 <0.01 ***
S1 - D2 == 0 -596628.33 23314.92 -25.590 <0.01 ***		S1 - D2 == 0 -1.47995 0.12387 -11.948 <0.01 ***
S2 - D2 == 0 -511591.19 18036.21 -28.365 <0.01 ***		S2 - D2 == 0 -1.90310 0.09583 -19.860 <0.01 ***
E - D3 == 0 -93736.57 21076.54 -4.447 <0.01 ***		E - D3 == 0 -0.23923 0.11198 -2.136 0.6268
E2(O157) - D3 == 0 77693.34 18328.55 4.239 <0.01 **		E2(O157) - D3 == 0 -0.19862 0.09738 -2.040 0.6978
F - D3 == 0 17718.38 22661.38 0.782 0.9999		F - D3 == 0 -0.50650 0.12040 -4.207 <0.01 **
G - D3 == 0 -119861.22 27801.27 -4.311 <0.01 ***		G - D3 == 0 -0.53256 0.14771 -3.606 0.0180 *
S1 - D3 == 0 -715557.41 23314.92 -30.691 <0.01 ***		S1 - D3 == 0 -1.21098 0.12387 -9.776 <0.01 ***
S2 - D3 == 0 -630520.26 18036.21 -34.959 <0.01 ***		S2 - D3 == 0 -1.63413 0.09583 -17.053 <0.01 ***
E2(O157) - E == 0 171429.91 15380.86 11.146 <0.01 ***		E2(O157) - E == 0 0.04061 0.08172 0.497 1.0000
F - E == 0 111454.94 20351.24 5.477 <0.01 ***		F - E == 0 -0.26726 0.10813 -2.472 0.3771
G - E == 0 -26124.65 25952.76 -1.007 0.9990		G - E == 0 -0.29333 0.13789 -2.127 0.6339
S1 - E == 0 -621820.84 21076.54 -29.503 <0.01 ***		S1 - E == 0 -0.97174 0.11198 -8.678 <0.01 ***
S2 - E == 0 -536783.69 15031.29 -35.711 <0.01 ***		S2 - E == 0 -1.39489 0.07986 -17.467 <0.01 ***
F - E2(O157) == 0 -59974.97 17489.67 -3.429 0.0320 *		F - E2(O157) == 0 -0.30787 0.09292 -3.313 0.0465 *
G - E2(O157) == 0 -197554.56 23775.22 -8.309 <0.01 ***		G - E2(O157) == 0 -0.33394 0.12632 -2.644 0.2699
S1 - E2(O157) == 0 -793250.75 18328.55 -43.280 <0.01 ***		S1 - E2(O157) == 0 -1.01235 0.09738 -10.396 <0.01 ***
S2 - E2(O157) == 0 -708213.60 10846.90 -65.292 <0.01 ***		S2 - E2(O157) == 0 -1.43550 0.05763 -24.909 <0.01 ***
G - F == 0 -137579.60 27255.52 -5.048 <0.01 ***		G - F == 0 -0.02606 0.14481 -0.180 1.0000
S1 - F == 0 -733275.78 22661.38 -32.358 <0.01 ***		S1 - F == 0 -0.70448 0.12040 -5.851 <0.01 ***
S2 - F == 0 -648238.63 17183.06 -37.725 <0.01 ***		S2 - F == 0 -1.12763 0.09129 -12.352 <0.01 ***
S1 - G == 0 -595696.18 27801.27 -21.427 <0.01 ***		S1 - G == 0 -0.67842 0.14771 -4.593 <0.01 ***
S2 - G == 0 -510659.04 23550.58 -21.683 <0.01 ***		S2 - G == 0 -1.10157 0.12512 -8.804 <0.01 ***
S2 - S1 == 0 85037.15 18036.21 4.715 <0.01 ***		S2 - S1 == 0 -0.42315 0.09583 -4.416 <0.01 ***
diff: difference between means of the two groups Lwr, upr: the lower and the upper end point of the confidence interval at 95% (default) p adj: p-value after adjustment for the multiple comparisons.
