## Supplementary Table 5 for "What can we learn from over 100,000 *Escherichia coli* genomes?"

### Sheet: unique_core_ko_annotation
KO terms were annotated using the amino acid sequence of the the centroid sequence of the correspondent unique core cluster. KO terms were annotated using KAAS (KEGG Automatic Annotation Server) (Morilla et al., 2017). Cells without KO term indicate that no term was found for that amino acid sequence. To visualize the results, please go to KEGG Mapper: https://www.kegg.jp/kegg/tool/map_pathway.ht…
A		B2-1		B2-2		C		D1		D3		E2(O157)		F		G		Shig1		Shig2
CEGCCBON_01746	K01256	MOFFLBJO_02880		IMFANLPD_01452		ABCKJDJA_03602	K01467	DENLBEOO_03056	K12963	AHJDCDPK_00648	K01813	PLBAFCML_00088	K01813	JPOMKKDD_03899	K04096	HOPCANIG_01535	K18142	FCKPMIAB_02971	K02238	MCBGCDDI_03756
		GAJNOEPI_04740	K08970	JLEAAFAB_03205		PNKCADKK_01604	K09806	ABIGGBPI_00041	K11891	KOHFCJJD_04265	K03528	CEJOIDLD_04298		HMJEFBBG_01043		CHCOFLDJ_00636	K07186	PNAPHFHJ_02497		LDFNCJJL_01043
		NOHKMEDJ_00424	K23186	EMOKBIDN_02481		KDEAGEFA_01497	K09971	CHLPMDON_01973	K07496	FKHJCDAJ_03465	K11891	PNAPHFHJ_00693		NOJNIGOO_01950		FHGHEPEG_03160	K11472	NHPJMJKD_01328	K12141	FNCEIOGG_03048	K13497
		DJEMILHK_02597	K00606			DKAALIAP_00420		GJPHNKFC_03050	K06872	CCHBIDCC_01648		ECBJDIPG_05086	K02063	CNMMMKMH_00610		NKEAOKJE_04004	K03079	BAMGLGJA_02973	K07497	KBGLILMM_02341	K02775
		LJCMABMO_04050	K03830			NEICIJNJ_02587	K01185	MDKLPNBC_04048	K07346	HDNHDFCO_02542		EIAPCNKK_03287	K06889	JMDONOFN_04010		JNFHNLAJ_02585		PLILOOKN_01545	K06214	BFICIMKA_02934	K12266
		OHMDDEEI_00114	K02441			NMGIBGDE_02920	K08177	GFKLEEMI_02467	K11904	FHGHEPEG_02843	K21948	AJOPMBGH_02382	K21449	PFMKFEKB_01731		CIIDMJGK_01412		PNCKBDDH_02375		BLANEMDK_02905	K18142
		HLKCBCCF_03907	K03154			IMKCGEIA_01664	K18148	EKHPAPIM_04243	K07348	LMAEJDGE_01445		NBKKIEHG_02806		KGFNJJAC_04368		JDOGKHDC_01640	K21449	PNCKBDDH_03047		KLJFLHMK_04222
		HLKCBCCF_02571	K22130			BJJKMNIB_02232		PILGBBCL_00038	K07351	ODKFKAEI_01036	K11904	IOKLPOAE_04363		MMNDGBAO_01554	K00014	LJFCLGBD_03496	K00852	KEEEDOEN_01402		PEINBAED_01396
		MPNGJMEC_00207	K13735			PBCFANEL_01156	K12519	GJBNCOMI_00714		ODKFKAEI_00846		NAOADLMP_01006	K07484	JPOMKKDD_04261		CIIDMJGK_02054	K03292	MBDGMBPA_02185		PLGDHEJG_01799	K16090
		BLANEMDK_02060	K03654			EEHKOBGN_05265		NJGKINPI_03818		NGGKMMLH_02210		BBLOEOCJ_04179				CEGJPMHI_00668		KKENAHEC_01505		CHCOFLDJ_01575
		HFKFGPLJ_03916	K05275			JLCLIPLL_01293	K00849	FGHAMHEF_03989		BIKJLCJM_01498		LEFEEMDB_03785				LBGCJPFK_01337	K01143	LCJOLLDC_00381		EAIBCEMD_01095	K03101
		BJJKMNIB_04405	K01580			FFHKEGNB_04400		CGINOEFA_03581		HOPMFDKP_01208	K07279	HCPFPHCI_01702				LBGCJPFK_01338		BAMGLGJA_04778	K00483	JNIBDHMI_00771
		CHCOFLDJ_00806	K13381			HFIPHNDA_04241	K16329	ABLIJNKG_00132		NDAIEEEB_00054		LJDKLAAG_01432				DCHNEEIG_02253		KKENAHEC_01503		FFHJHGKM_03394	K12149
		ECNFCFOF_03689	K03078			BLANEMDK_03024	K11925	ABLIJNKG_02969		ODKFKAEI_01066		HCPFPHCI_03273				AOGMOPGM_02636		ACGMMFAO_03048	K07674	NJNGLEND_03820
		DGIEKBAE_03615				IIBGDCOD_01583	K14155	EKHPAPIM_00039	K11903	NGIKANBB_01408		MEEKCKHJ_00829				HLLMBEHA_00103	K18015	FAJNGJNO_02770	K03305	AOALPOKJ_03246
		FHDJENAE_02007				NANNNCPJ_03652		ABLIJNKG_00235		HDNHDFCO_03243		PKNOGKDK_01435	K07484			DCOFLAJB_02957		BAMGLGJA_00775		HPHBLDEO_03070	K11891
		BAACJBBN_00789	K10004			HDEJKKNB_01636		IOFMCFIF_04675		HDNHDFCO_04268		HPKFIOGE_01698				LGMKIALJ_02764	K07495	ODJIBLPF_02813	K11934	AHIGMFPC_00098
		HPDBHMMD_04177	K12239			HCDEMEBP_02292		FCJGFIKL_01669		HDNHDFCO_03046		LFMGFAKD_01363	K22304			LBGCJPFK_00692		GOADFBJL_03829		FGOONIND_04122	K13735
		ECNFCFOF_03621				OOOIDBAD_03570		DPOHNJCI_05011		NGGKMMLH_01483		GGKMHHFL_00779				LDFNCJJL_03810	K10939	KKENAHEC_02068		EHIBCKLG_00115
		CHCOFLDJ_02490				BJHONEMG_01858		HDMDNNKC_01443	K11910	HDNHDFCO_04269		NAOADLMP_01285				BJHOMJLL_05195		LJBFKOEO_04230		NBIHJCCG_01318
		AOJJIGAH_01610	K07263			PJBHCFJE_04842		ABLIJNKG_00220	K11893	HDNHDFCO_03247		HGIHPMIC_04018				JPJBBNJB_02059	K07348	BAMGLGJA_00936		JMNNIPNI_03457
		HLKCBCCF_02609	K03435			ECPIHCBJ_01939	K22488	GJPHNKFC_00719		HDNHDFCO_04647		MJDFEIII_04621				LGMKIALJ_03367	K03710	NPNMFCIH_02770	K00005	LBIJOICE_04930
		BLANEMDK_05088				PBHBLGCG_04857		IOFMCFIF_05056	K11895	AILLLEDI_01670	K02847	GNBBKNAA_00551				LBGCJPFK_03737	K22110	BAMGLGJA_02776	K04019	BIOKGGPI_02964	K01191
		HDDKNFNC_03594				BNEEKHHA_01206		PPIPOFPD_00248		HDNHDFCO_04648		NAOADLMP_01690				LBGCJPFK_01958	K02616	CIPKPNCN_01815		FPKGIJDF_01366
		AOJJIGAH_01416	K15537			JDNMGENO_03062	K19709	OMCILJDJ_01417	K07491	AILLLEDI_01269		NAOADLMP_02145				AMDICCBK_00305	K02460	CPOBLGFK_04807		PLAEGPNI_01817	K07347
		EFDHGHLP_02227				PALBAEFC_00065	K07495	ABLIJNKG_00221		ODKFKAEI_04588	K06887	PGMNAOJO_01992				JOPBJHFB_04784		OOKEKMAL_01755		HMLHHPHO_03545
		HLKCBCCF_03722				HDNNHDGK_03886	K09160	HMFKOAGM_00646	K03278	HDNHDFCO_03381		EPBLDOID_01713				LIBCOKHC_04080		OJNCNIOD_01557	K07497	JBOFBPAO_02878
		HLKCBCCF_00112	K06887			NEICIJNJ_03755		EKHPAPIM_00373		HDNHDFCO_02810		GGKMHHFL_02705				AMDICCBK_00608		BFDNJHNI_01360		ONKDLGHJ_02916	K07484
		HLKCBCCF_00613				EAEKGCBC_03183	K01208	HNKEOPBL_00438	K02850	HDNHDFCO_03166		HCLAECBF_04646				EFPLLLCC_03646		BAMGLGJA_04782	K02511	PMLIPNPK_04368
		LDBALBBL_00678	K11896			IEIODNFB_01620		PHEPFOEO_01343		HDNHDFCO_05178		PPLBLPCL_01891				MJJHPHIK_02023		BAMGLGJA_00376		KKENAHEC_00007	K03310
		EPBMDFJN_03329	K02363			CBIAKGAL_01288	K07017					AGNMCOPF_00867				BKCLIMML_03161		BAMGLGJA_02901		GBOFBDDP_01024	K09021
		BLANEMDK_05656	K18209			KDEAGEFA_02177						DDHCDFFJ_04032				LBGCJPFK_03738		PNCKBDDH_00342	K07507	JJLCDPME_00074
		HFKFGPLJ_02525	K02809			BEGEEOMM_00415						NAOADLMP_00809				LBGCJPFK_03733		PNIBLPLL_03239	K00879	NOLMNKFI_04606
		DJLLFOBE_03120	K02014			AODAHEGJ_03332						CNLDHLCM_03590				HPAFOHEI_02017		GOADFBJL_01202	K06878	ONKDLGHJ_00769	K07483
		FHDJENAE_03655	K02024			PJLOPLHN_03673						PFLEBEJG_04234				CIIDMJGK_02444	K07346	BAMGLGJA_04780		ONKDLGHJ_02229	K07497
		HLKCBCCF_03974				IMOJADGL_02014	K07347					AKMDDJJN_02940				LBGCJPFK_04144	K07341	OJJIJGID_02699	K02508	MPOGKNLH_03938
		CLNIHGJF_01269				KDEAGEFA_03785	K01912					NAOADLMP_01702	K04773			LBGCJPFK_03064		OCGLPKJD_03769		EJNNBGML_01926	K03637
		JJJLJDIJ_03404				PCNBEKHO_00135						KKPFDODH_04040				CIIDMJGK_00221		CNGHEDID_04441	K04758	ANCLMHKP_00881	K07484
		NEGDDOAC_01212	K20118			OFEFPMOH_00803	K17468					PIMGOLDK_03592				LBGCJPFK_00553		BAMGLGJA_03260	K21395	NOPKIDOM_01010	K03502
		HLKCBCCF_01226				NEICIJNJ_00047						NAOADLMP_01693	K01185			LBGCJPFK_03110		BAMGLGJA_01243	K06919	FPKGIJDF_04616
		MPNGJMEC_01546	K00508			ONKOPMAI_01198						NAOADLMP_01933				LBGCJPFK_04145		GOADFBJL_04195	K11898	LLDPEFOK_02379
		EFDHGHLP_03295	K13654			NEICIJNJ_01791	K02609					COKBMBGB_05041				LMGEHNHE_00484		BFDNJHNI_01374		BKLFECAD_01054	K08483
		AOJJIGAH_04347	K08094			ICOPPBGL_05012	K17463					OKBECEGA_00264				LBGCJPFK_02393		PNCKBDDH_00420	K18841	PJHEKCLH_03547
		FHDJENAE_03653	K01193			NEICIJNJ_00046						IOKLPOAE_04594	K06946			LFLADLNM_00844		ALNGKNFL_04402		LIFPKIGK_03214
		CHCOFLDJ_02484	K01657			LPIKCFHP_04594						HPKFIOGE_00853				JPJBBNJB_03121		IGIKODOJ_02300	K02406	GDDKDODI_01167
		AOJJIGAH_01350				NEICIJNJ_04767						NAOADLMP_04769	K07347			OBCKCGHK_03591	K03307	GPPCLPFL_02421	K09910	PJHEKCLH_04489
		FGMGHECH_00620				OFMOALGH_02792						NIMJEEPP_01308				NFKCJFCL_04280	K07351	GOADFBJL_01465		LDDEMGPD_03507	K05778
		CDEFMJGM_01148	K00648			BFEEIPCK_04791	K07074					GDNOHENJ_04143				KOHFCJJD_00307	K02654	HMNAGIEB_00025		PIMAAEJA_00358
		CLKOBPJO_03958	K02529			NEICIJNJ_04523						NAOADLMP_00598	K11904			DFNJKIGE_03311		BAMGLGJA_04056		CKJEJJHG_04286	K22014
		JJJLJDIJ_00731	K01347			JOPALIGD_00351						HECKCEAM_02770				CIIDMJGK_00523	K07357	BAMGLGJA_00214	K11902	KHBHFBOO_00085
		KIBFHAPF_02703				OFMOALGH_02302	K02618					NAOADLMP_04534	K07356			LBGCJPFK_00509	K09022	ODJIBLPF_01610	K07012	MNEMLNLI_03816
		EMJFIKIE_01537	K07126			AODAHEGJ_04248	K02615					IOKLPOAE_03413	K03230			ILHMGPKD_00808	K07453	BAMGLGJA_00219		PMLIPNPK_04463
		ELNHLCMG_03427	K00847			DJLEGJAC_04532	K00074					AJOPMBGH_04122	K16089			BKCLIMML_00183	K19337	PNCKBDDH_02065		FIONELEI_02142
		PEJJEBPM_04100	K15657			NEICIJNJ_00238						ODKDHLIG_00852				CIIDMJGK_02570		BAMGLGJA_01695		EBDGCLFJ_01251	K07486
		HPDBHMMD_04179	K06147			NEICIJNJ_01411						IAGBJJFA_01776						BAMGLGJA_01915	K08641	FBDPNHCA_01825
		HLKCBCCF_02589				KDEAGEFA_01865	K17467					CKOPPKOG_05124	K07484					BAMGLGJA_01255		DEMOBAEA_00999
		HLKCBCCF_03973	K01715			NEICIJNJ_03714	K17464					HGIHPMIC_04023						OFACOAOL_01751	K16786	ONKDLGHJ_03037
		INKABDOG_03900				IEIODNFB_00616	K16214					FNAGDLNB_00665	K11177					LLIAEKOO_04855		ONKDLGHJ_02661
		FIHGBGOI_04829	K12243			PJBHCFJE_05647	K02510					NAOADLMP_05390						FGAGDMEM_02660	K00067	EHIBCKLG_01557	K13684
		AOJJIGAH_01346				DBHMIOCG_00719	K01692					NAOADLMP_04661						BAMGLGJA_02395		ONKDLGHJ_01618	K03724
		JKBOMADM_03672				MCELFFMI_03772						GPKFJLHJ_04846	K13587					BAMGLGJA_04057		MHNFEKOI_03084
		JJJLJDIJ_02288	K07347			IJAAJICC_02919	K07351					NAOADLMP_02855						CBFENDFE_01201		NFLJLCHI_01562	K09806
		HLKCBCCF_01843	K06147			MIGPEMHC_01931	K07346					NAOADLMP_03600						IGKKCECL_02856		KBGLILMM_04466
		HLKCBCCF_03794				AEHGCMJN_02215	K00276					LEFMGDAD_03167	K12143					GOADFBJL_03028		ONKDLGHJ_02663	K14744
		CLKOBPJO_03954	K06211			KJIKNLAG_02553	K02616					AFEOOHFO_02468	K22270					BAMGLGJA_01803		IMMLPGAB_00018
		FGMGHECH_03576				NEICIJNJ_03712	K17466					NAOADLMP_05377	K13735					FGAGDMEM_02659	K00973	POBPBEAP_02048
		HOFJOGDH_04485				NEICIJNJ_03683						ELBCEHOO_01205	K02856					BOAJCEEM_04655		JHPDMADO_01360	K06146
		BOCEMBKO_00391	K12241			KDEAGEFA_01867	K17465					BFDKAKEA_03561	K16165					BAMGLGJA_00156	K02647	ONKDLGHJ_00367
		JCGELCFC_01121				NEICIJNJ_01792	K02610					GPKFJLHJ_03474	K22504					IGIKODOJ_03200		ONKDLGHJ_00356	K23144
		HLKCBCCF_00484				CFELMKFN_01716	K12144					GPKFJLHJ_03005	K07306					BAMGLGJA_01484		LMNKELGE_01943
		HLKCBCCF_01852				PJBHCFJE_01986	K00146					FANEKFDF_04384						IGIKODOJ_03276	K02388	PIMAAEJA_04266
		ECNFCFOF_03514	K14414			NEICIJNJ_01793	K02611					BFDKAKEA_03560	K00450					GOADFBJL_01712		OJJPDAOH_00806
		HLKCBCCF_02516				OFMOALGH_02297	K02613					NAOADLMP_04436						KLLIFCGN_03461		DOLPOIPB_03332	K02314
		LLGGHBJE_02342	K08218			NEICIJNJ_01526						PBOJEJFO_04777	K07347					MELDNIGJ_03867		ONKDLGHJ_03511	K01347
		DPAFPKKL_00367				MIMDMPFJ_03330						NAOADLMP_03103	K08195					PNCKBDDH_03038		HNGLPAIJ_01408	K02054
		ECNFCFOF_01484	K11606			NEICIJNJ_01794	K02612					ODKDHLIG_05125	K02483					KKENAHEC_01265		GKLDNGOG_02823
		HACKKIMO_00867	K06076			DJGEEOEH_01308						ENCOFDHB_04514						KKENAHEC_03023		EBDGCLFJ_03596
		CHCOFLDJ_01707	K23007			DMLFLBLC_03625	K15866					NAOADLMP_04372	K02040					BAMGLGJA_01720		FLDBEBOP_04580
		KKPIBDAO_01671	K03811			IMOJADGL_05107						FKFLJAFK_02475	K13633					IGKKCECL_03374		HCAKKGCO_03249
		DHBGKPEA_02895				GNCADIFP_01367						MJDFEIII_02788						BOAJCEEM_00379	K07483	ECAECGNG_03256	K16091
		BJJKMNIB_03904	K00040			NEICIJNJ_04783	K00001					FHFBKMFH_04945	K07345					BOAJCEEM_02382		CFNJEGOM_02626
		MPNGJMEC_02887	K21395			BEGEEOMM_02155	K02614					PBOJEJFO_03514						GOADFBJL_02749		APNPFPOJ_03436
		DNICBHPH_04761	K03087			NEICIJNJ_03793	K03228					IOKLPOAE_02919	K09458					FGAGDMEM_04088		PGBMDBJD_04621	K12063
		ACDICDEE_03932				NEICIJNJ_03770						NAOADLMP_03100	K01801					BFDNJHNI_01373	K06904	JLEDPPBC_03752
		ACDICDEE_00519	K06887			OFMOALGH_01340	K22509					NAOADLMP_00071						BAMGLGJA_01254		APNPFPOJ_03449
		HLKCBCCF_00067	K07793			MCDEOBHJ_04042						NAOADLMP_00406	K02012					BAMGLGJA_01242		OBIKBDPL_03106
		HLKCBCCF_02889	K13637			NEICIJNJ_03773						NAOADLMP_02944						PNCKBDDH_02947		MBFJCJJM_03962
		HLKCBCCF_00137				DBHMIOCG_04169						EMLAFOGF_03665	K02011					NKCCBLFF_05121		ONKDLGHJ_04781	K21395
		HPDBHMMD_01106	K02407			CNBMJPEK_01808	K11618					EPHGKDCP_00018	K06877					PNCKBDDH_00004		ONKDLGHJ_04420
		OMOHMMLA_02822				ICCGLEEC_01202						INNEFHOI_03128						IMMLPGAB_01292		FDABBBEI_03542
		HLKCBCCF_00020				FKKGHJMF_00744						NBKKIEHG_02812						JLGMPMMB_03195	K21021	ONKDLGHJ_02630	K07497
		EFDHGHLP_02014				DLOBGLCL_05265						PBGFHKBH_04697	K10440					BAMGLGJA_01244		ONKDLGHJ_02257	K13919
		HLKCBCCF_03350				BDCGGCBG_01908						ILNDKKHC_01943						PNCKBDDH_00309		ONKDLGHJ_00815	K07027
		CINFEFAA_02827				PJBHCFJE_03969	K22510					MDDEFOID_02179						FGAGDMEM_04271		OPEKBAAI_03091
		NHJCEMAN_00071	K01811			NEICIJNJ_00284						EHHJOHAA_01219	K07351					BIDDEHKE_03664		MPOGKNLH_02029
		JENOPIJE_00959				MBELJNGO_02510						ODKDHLIG_00946								ONKDLGHJ_03804	K10709
		EFDHGHLP_00147				NEICIJNJ_03612						NAOADLMP_02981								ONKDLGHJ_02608
		ACOLOOHB_01414				NEICIJNJ_03619						NAOADLMP_00407	K07783							ONKDLGHJ_02043
		AICBFMDB_02127				NEICIJNJ_03627	K22508					EMLAFOGF_00068								ONKDLGHJ_00752
		HLKCBCCF_02894				KHMLEHGO_03506						LJIKAIOG_04937	K03475							MHBBCMKA_03236
		MOCGELHC_00688	K07346			BFAIBBAD_02594	K22505					GPKFJLHJ_00138	K15540							ONKDLGHJ_03657
		HLKCBCCF_00158				OFMOALGH_01004						GPKFJLHJ_04845	K10441							KHODFMOC_01944
		OMOHMMLA_00151				NHCDHPCK_04133	K02407					GCJKDEAI_02907								ONKDLGHJ_00747
						NEICIJNJ_00590						JHKCHHGG_02970	K00059							OGJBEIOD_02822	K06157
						BHJOBODP_00843						NAOADLMP_04363								KBGLILMM_00070	K13920
						ICOPPBGL_05091	K22507					IOKLPOAE_02878								POBPBEAP_01474	K13921
						NJGKAPBF_04265	K02411					NAOADLMP_00136								OJJPDAOH_04391
						PCNBEKHO_01068	K03226					BFDKAKEA_04390	K07307							LLDPEFOK_04804
						FGOHBEHM_04001						NAOADLMP_03466	K07308							LNMMMGBC_00061	K13922
						DJLEGJAC_02124	K02394					JLFCHFBP_01400								ONKDLGHJ_02274	K04029
						NNCCHFJI_03208	K02409					ODKDHLIG_05086								DHDMHADA_04093
						PJBHCFJE_00277						NAOADLMP_04976								BIOKGGPI_00231
						CBGMKAFE_04034						AIDDEMEM_02244	K22718							ONKDLGHJ_02261
						OOOIDBAD_04442	K02387					LOGJCJLJ_04859								CJJDBJAH_04157
						LBBBFCGK_02811	K00980					FJCCHEAH_03263	K02078							DALGNNKM_00465	K00851
						EMJJCMAD_02821	K02421					ILAKECAE_01969								NPKOLHBI_01701	K04031
						OFEFPMOH_04115						DMKGDOGG_03862								FIJOPBMN_01473
						HBDDJGKI_04329	K02406					MJDFEIII_00468	K01624							ONKDLGHJ_02267
						ALBKLOPJ_04053						IHNANFCL_01737								HAOFGDOB_03430
						BNEEKHHA_05000						HFPCJNCK_00816	K10439							ONKDLGHJ_02264
						NEICIJNJ_00276	K02392					JONMDCOF_00255								OGFCNNOE_04549	K06909
						IMOJADGL_03275	K02386					NAOADLMP_04533								ONKDLGHJ_00146
						EEHKOBGN_03735						NAOADLMP_04362								BIOKGGPI_04343	K00098
						NEICIJNJ_00252	K02401					NAOADLMP_04426								MGKDDFFP_03989
						DEMEPDDC_02323						IOKLPOAE_02404								ONKDLGHJ_02993
						IJAAJICC_02973						NAOADLMP_00452								JJHFOHDH_04476	K14060
						IEIODNFB_01942						BBFCOJNE_02993	K11178							DFPIMPPN_00063
						EMJJCMAD_00274	K02388					OKBECEGA_03258								ONKDLGHJ_00779
						EMJJCMAD_02820						OGCDFDHE_03093								KCOFPDBB_00890
												GJIPJACH_00504								KBEGOFPK_02248	K01699
												PKNOGKDK_04180								PMLIPNPK_03024	K08996
												CELOONHH_03687								LLDPEFOK_04812	K02440
												KECBBHAA_02622								HMLHHPHO_04364
												NAOADLMP_04437								DEHLKOCN_00539	K13923
												NAOADLMP_04429	K02078							PNMJGIMN_03661	K16087
												ODKDHLIG_05292								HHDAPBCI_04396	K07483
												GKKCJKCP_04837								MHBBCMKA_04668
												IHNANFCL_02765								ICIHMJGO_02608	K02189
												HGKLJDBA_01099	K07052							HCAKKGCO_02582
												MJDFEIII_02501								ONKDLGHJ_02069
												HECKCEAM_01987	K09458							CNONOHOL_02853	K07165
												NAOADLMP_03465								KHODFMOC_01947
												NAOADLMP_03290								AFKAGLGP_03808
												KOOHJLLG_04112	K07346							ONKDLGHJ_02982
												NAOADLMP_00133								NBIHJCCG_02828
												HCPFPHCI_01759								GKNGLACP_00092
												PBOJEJFO_03622								ONKDLGHJ_00776
												NAOADLMP_05153	K09988							ONKDLGHJ_00780
												AEKLILDH_03882	K18831							MEKDJAAK_03743
												GPKFJLHJ_01938								CKDAEKNA_04052
												FAKHFKBK_04282								GHMFNOMB_04479	K23181
												NAOADLMP_00453								MKJPPGPP_00175
												KEADHCOD_03477								ONKDLGHJ_02209
												BNMEDEHB_01269	K02010							FNEDOINF_00979
												AJCGLEOI_02544	K02406							ONKDLGHJ_01699
												GKOBNDLF_03099								MPBOJLCI_03133	K03475
												FANEKFDF_03253								ONKDLGHJ_04861	K23514
												NAOADLMP_03198								ONKDLGHJ_02272
												NAOADLMP_00852								ONKDLGHJ_02989
												HECKCEAM_04672	K07132							JJBPPBIA_03366
												GPKFJLHJ_00333								EOJFLLOP_04110	K09961
												IKPJAOHH_00471								NCPMIGHA_04258	K02407
												HPKFIOGE_03897								ONKDLGHJ_02681
												NAOADLMP_03946	K07804							PCPJOGAF_03811
												NAOADLMP_04677								DLDABGME_04225
												NAOADLMP_04430								IBDECAPI_04240	K02847
												NAOADLMP_03833								CJAMCNDG_02730
												AJOPMBGH_03286								LOLIANAI_04027
												NHNOPNMM_03861								GMBFJBHE_03039	K19427
												CDCMGIED_03418								ONKDLGHJ_03197
												NAOADLMP_00347								ONKDLGHJ_03905	K01347
												NAOADLMP_02489								ONKDLGHJ_00283	K19157
												NAOADLMP_01965								BMDJLIJN_01742
												GPKFJLHJ_03586								ABPAEOLF_02867	K00046
												NAOADLMP_04432								LLDPEFOK_05469	K03832
												NDPLGDFK_00451								ONKDLGHJ_03136
												GNBBKNAA_01982	K05499							ONKDLGHJ_02252
												BKBBFNMO_02037	K09978							BPGAMEJK_04009
												GPKFJLHJ_01067	K02822							NKFEHHGI_04335	K09765
												PBOJEJFO_02189								GFIFLJPF_01173
												NAOADLMP_03680								ONKDLGHJ_00786
												NAOADLMP_04434	K07107							ONKDLGHJ_00782
												HEOMJHHD_01957								PNMJGIMN_00064	K04028
												PCBJOOOG_04002	K00786							DEPNEICD_04243
												GPKFJLHJ_00942	K09953							IPPEEOAB_02444
												NAOADLMP_00294								IFOMAEDO_03029
												NAOADLMP_03313								HEMMGMKJ_03482
												LAGBPKGE_00304								ONKDLGHJ_02911
												KENGNBEA_00438								FLHFBIHH_04224
												GPKFJLHJ_00513								JJHFOHDH_04195
												PPLBLPCL_04630								DLBKMKEE_04364	K21906
												NLOFFMLC_01575								LOLIANAI_03378
												CAHKFHDA_01046								MLEEMKDP_01798
												KIDICADK_00502								GMKANEPG_04464	K05818
												NAOADLMP_04671								HKKMPGAD_03908
												NAOADLMP_02921	K01784							ONKDLGHJ_01389
												FGBADCDO_00186	K21919							LLDPEFOK_01553	K03704
												NAOADLMP_00220	K06887							KMJNGKML_03761
												EBNMCCML_01755	K22511							KHODFMOC_03450
												NJGKNAJN_02006								HGNLKEAH_00093
												ODKDHLIG_05326	K03657							LMMMOJDF_04321
												ENCDBFIN_01204								DECFILOC_03692
												HPKFIOGE_03865								FBAHKKJA_04035
												NPCMNDHM_00126	K03580							NBIHJCCG_01319
												PBOJEJFO_01873								FDABBBEI_02651
												HJBHEHKC_03887								LMPAMFHC_02114
												IOKLPOAE_01129	K07347							KKEBNNIO_04110
												FHFBKMFH_01275	K01154							ONKDLGHJ_02994
												HGIHPMIC_01334								OFBKHGMC_02999
												MKPBHHFK_04954								OBIKBDPL_02681	K14062
												CDBIHMNM_05113	K07454							FGOONIND_00155	K02406
												HPHBLDEO_00067								ONKDLGHJ_04857	K23183
												GPKFJLHJ_01243								FJIOMBBN_01518
												NAOADLMP_05396								ONKDLGHJ_02042
												NAOADLMP_01732								ONKDLGHJ_01894	K11604
												NAOADLMP_02099								PGBMDBJD_04347	K11607
												GPKFJLHJ_01692								ONKDLGHJ_03282
												NAOADLMP_05344
												GPKFJLHJ_01251
												NAOADLMP_00301	K06919
												OKBECEGA_04664	K15125
												IABDMAEK_04887
												NAOADLMP_00829
												APPJIDOO_03327	K07345
												FKKFONNN_01133	K00065
												NAOADLMP_01847
												NAOADLMP_01372	K07346
												DKFFILPB_04915
												KDHEGDCI_03588
												PBOJEJFO_03642
												NAOADLMP_01387
												FNAGDLNB_01674	K00645
												NAOADLMP_00298
												HEKCJIJL_01318
												ODKDHLIG_01290	K00605
												GMDDNNDN_04587
												AMAHMPNK_04982
												NAOADLMP_00297	K07733
												HPKFIOGE_01209	K09808
												ANANHHGJ_01227
												BEGKBNKC_01575
												GNBBKNAA_03966	K14660
												KOOHJLLG_01249	K00997
												NAOADLMP_02301	K07493
												HPHBLDEO_01224	K00059
												GGKMHHFL_00634
												LJIKAIOG_05233
												NKAFIGGH_01305	K02372
												GPKFJLHJ_04437	K06867
												HCLAECBF_02023
												JONMDCOF_03281	K02003
												BBLOEOCJ_01222
												COBBOAHF_04205	K03229
												ADNIDBBC_00008
												FNKMBAHL_03496	K22506
												HPKFIOGE_04523
												GFGNPHNN_02150
												NAOADLMP_04683
												NAOADLMP_00949
												GPKFJLHJ_00951
												NAOADLMP_03827
												MAKGOEBM_01954
												NJFMAPEI_03752
												MDJJBKFB_02532
												KECBBHAA_04813
												ODDNJGCO_02161
												BLMLCDFB_01264
												CELOONHH_02768	K17948
												GEEIDJFF_03346
												MJDFEIII_02015	K03221
												NAOADLMP_00300
												PNOMBHFN_02314
												NAOADLMP_00217
												AFOMKIJO_00020
